# Single-cell RNA sequencing identifies phenotypically, functionally, and anatomically distinct stromal niche populations in human bone marrow

**DOI:** 10.1101/2022.01.26.477664

**Authors:** Hongzhe Li, Sandro Bräunig, Parashar Dhapolar, Göran Karlsson, Stefan Lang, Stefan Scheding

## Abstract

Hematopoiesis is regulated by the bone marrow (BM) stroma. However, cellular identities and functions of the different BM stromal elements in humans remain poorly defined. Based on single-cell RNA sequencing, we systematically characterized the BM stromal compartment which led to the identification of six transcriptionally and functionally distinct stromal cell populations. Stromal cell differentiation hierarchy was recapitulated based on RNA velocity analysis, in vitro proliferation capacities and differentiation potentials. Potential key factors that govern the transition from stem and progenitor cells to fate-committed cells were identified. In silico cell-cell communication prediction and in situ localization analyses demonstrated distinct hematopoietic stromal cell niches in specific BM locations, which used either the CXCL12 or SPP1 axis as the major hematopoiesis-regulating mechanism. These findings provide the basis for a comprehensive understanding of the cellular complexity of the human BM microenvironment and the intricate stroma- hematopoiesis crosstalk mechanisms, thus refining our current view on hematopoietic niche organization.
