## Supplementary material for "Single-cell RNA sequencing identifies phenotypically, functionally, and anatomically distinct stromal niche populations in human bone marrow": Table S3

### Sheet: Sheet1
Table S3. Cell numbers and percentages of cells in each cluster for each sample.
Sheet 1. Cell numbers and percentages of cells in each cluster for each sample.
	BM_Y1			BM_Y2			BM_O1			BM_O2			CD271_Y3			CD271_Y4			CD271_Y5			CD271_O3			CD271_O4
Cluster No.	No. of cells	Percentage		No. of cells	Percentage		No. of cells	Percentage		No. of cells	Percentage		No. of cells	Percentage		No. of cells	Percentage		No. of cells	Percentage		No. of cells	Percentage		No. of cells	Percentage
0	16	1.00439		5	0.396197		1	0.0840336		1	0.0602773		121	1.36909		50	1.98098		8	1.15108		7	0.737619		753	11.8452
1	151	9.47897		11	0.871632		270	22.6891		164	9.88547		1	0.0113148		0	0		2	0.28777		0	0		2	0.0314614
2	93	5.83804		63	4.99208		16	1.34454		2	0.120555		2	0.0226296		3	0.118859		60	8.63309		4	0.421496		7	0.110115
3	0	0		0	0		0	0		0	0		80	0.905182		0	0		18	2.58993		88	9.27292		37	0.582036
4	4	0.251099		7	0.554675		54	4.53782		109	6.57022		1	0.0113148		0	0		3	0.431655		1	0.105374		1	0.0157307
5	4	0.251099		1	0.0792393		0	0		0	0		3218	36.411		82	3.24881		39	5.61151		155	16.333		81	1.27419
6	0	0		0	0		0	0		0	0		95	1.0749		10	0.396197		0	0		9	0.948367		28	0.440459
7	120	7.53296		442	35.0238		78	6.55462		111	6.69078		140	1.58407		230	9.11252		13	1.8705		3	0.316122		792	12.4587
8	0	0		0	0		0	0		0	0		337	3.81308		80	3.16957		1	0.143885		2	0.210748		48	0.755073
9	0	0		6	0.475436		36	3.02521		5	0.301386		0	0		0	0		2	0.28777		22	2.31823		4	0.0629228
10	1	0.0627746		2	0.158479		0	0		2	0.120555		2	0.0226296		37	1.46593		0	0		0	0		38	0.597766
11	40	2.51099		46	3.64501		5	0.420168		62	3.73719		55	0.622313		0	0		26	3.74101		0	0		22	0.346075
12	3	0.188324		8	0.633914		36	3.02521		86	5.18385		0	0		1	0.0396197		6	0.863309		0	0		2	0.0314614
13	0	0		2	0.158479		44	3.69748		124	7.47438		3	0.0339443		0	0		10	1.43885		0	0		2	0.0314614
14	4	0.251099		58	4.59588		5	0.420168		4	0.241109		0	0		0	0		3	0.431655		0	0		0	0
15	10	0.627746		3	0.237718		0	0		6	0.361664		22	0.248925		25	0.990491		2	0.28777		0	0		60	0.943841
16	2	0.125549		0	0		0	0		0	0		1326	15.0034		27	1.06973		60	8.63309		405	42.6765		500	7.86535
17	51	3.20151		5	0.396197		1	0.0840336		44	2.6522		76	0.859923		0	0		0	0		23	2.4236		439	6.90577
18	16	1.00439		9	0.713154		3	0.252101		2	0.120555		106	1.19937		229	9.0729		0	0		0	0		69	1.08542
19	32	2.00879		24	1.90174		35	2.94118		45	2.71248		99	1.12016		98	3.88273		8	1.15108		1	0.105374		150	2.3596
20	0	0		0	0		0	0		0	0		30	0.339443		90	3.56577		0	0		0	0		37	0.582036
21	13	0.81607		42	3.32805		3	0.252101		5	0.301386		572	6.47205		21	0.832013		176	25.3237		33	3.47734		80	1.25846
22	1	0.0627746		3	0.237718		67	5.63025		132	7.9566		1	0.0113148		1	0.0396197		3	0.431655		0	0		14	0.22023
23	1	0.0627746		0	0		0	0		1	0.0602773		0	0		0	0		17	2.44604		32	3.37197		0	0
24	1	0.0627746		0	0		1	0.0840336		0	0		34	0.384702		8	0.316957		1	0.143885		2	0.210748		18	0.283152
25	1	0.0627746		1	0.0792393		55	4.62185		108	6.50995		0	0		0	0		4	0.57554		0	0		1	0.0157307
26	13	0.81607		25	1.98098		16	1.34454		28	1.68776		6	0.0678887		6	0.237718		2	0.28777		0	0		25	0.393267
27	368	23.1011		72	5.70523		267	22.437		337	20.3134		22	0.248925		37	1.46593		44	6.33094		32	3.37197		121	1.90341
28	5	0.313873		0	0		0	0		10	0.602773		200	2.26296		353	13.9857		0	0		11	1.15911		821	12.9149
29	0	0		0	0		0	0		0	0		34	0.384702		5	0.198098		2	0.28777		8	0.842993		17	0.267422
30	11	0.690521		10	0.792393		9	0.756303		34	2.04943		4	0.0452591		3	0.118859		9	1.29496		0	0		13	0.204499
31	96	6.02637		157	12.4406		28	2.35294		66	3.9783		45	0.509165		36	1.42631		19	2.73381		0	0		112	1.76184
32	97	6.08914		14	1.10935		104	8.7395		19	1.14527		3	0.0339443		1	0.0396197		2	0.28777		0	0		4	0.0629228
33	7	0.439422		141	11.1727		10	0.840336		46	2.77275		0	0		0	0		2	0.28777		1	0.105374		1	0.0157307
34	6	0.376648		1	0.0792393		3	0.252101		19	1.14527		3	0.0339443		0	0		0	0		0	0		34	0.534843
35	0	0		0	0		0	0		0	0		6	0.0678887		19	0.752773		0	0		0	0		13	0.204499
36	258	16.1959		22	1.74326		8	0.672269		34	2.04943		2001	22.6409		606	24.0095		10	1.43885		15	1.58061		1670	26.2703
37	0	0		0	0		0	0		0	0		23	0.26024		8	0.316957		0	0		0	0		1	0.0157307
38	0	0		1	0.0792393		0	0		0	0		17	0.192351		1	0.0396197		40	5.7554		54	5.6902		74	1.16407
39	76	4.77087		46	3.64501		17	1.42857		19	1.14527		5	0.0565739		0	0		52	7.48201		10	1.05374		30	0.471921
40	19	1.19272		19	1.50555		4	0.336134		7	0.421941		148	1.67459		457	18.1062		15	2.15827		8	0.842993		212	3.33491
41	73	4.58255		16	1.26783		14	1.17647		27	1.62749		0	0		0	0		36	5.17986		23	2.4236		24	0.377537
Total	1593	100		1262	100		1190	100		1659	100		8838	100		2524	100		695	100		949	100		6357	100

### Sheet: Sheet_2
Sheet 2. Cell numbers and percentages of cells in each stromal clusters for each sample.
	BM_Y1			BM_Y2			BM_O1			BM_O2			CD271_Y3			CD271_Y4			CD271_Y5			CD271_O3			CD271_O4
Cluster ID	No. of cells	Percentage		No. of cells	Percentage		No. of cells	Percentage		No. of cells	Percentage		No. of cells	Percentage		No. of cells	Percentage		No. of cells	Percentage		No. of cells	Percentage		No. of cells	Percentage
3	0	0		0	0		0	0		0	0		80	0.905182		0	0		18	2.58993		88	9.27292		37	0.582036
5	4	0.25		1	0.0792393		0	0		0	0		3218	36.411		82	3.24881		39	5.61151		155	16.333		81	1.27419
6	0	0		0	0		0	0		0	0		95	1.0749		10	0.396197		0	0		9	0.948367		28	0.440459
8	0	0		0	0		0	0		0	0		337	3.81308		80	3.16957		1	0.143885		2	0.210748		48	0.755073
16	2	0.13		0	0		0	0		0	0		1326	15.0034		27	1.06973		60	8.63309		405	42.6765		500	7.86535
23	1	0.06		0	0		0	0		1	0.0602773		0	0		0	0		17	2.44604		32	3.37197		0	0
29	0	0		0	0		0	0		0	0		34	0.384702		5	0.198098		2	0.28777		8	0.842993		17	0.267422
37	0	0		0	0		0	0		0	0		23	0.26024		8	0.316957		0	0		0	0		1	0.0157307
38	0	0		1	0.0792393		0	0		0	0		17	0.192351		1	0.0396197		40	5.7554		54	5.6902		74	1.16407
Total	7	0.44		2	0.158479		0	0		1	0.0602773		5130	58.0448		213	8.43899		177	25.4676		753	79.3467		786	12.3643
Note: The percentages for each stromal cluster are the same as listed in sheet 1.
Summary
1. Percentages of cells in stromal clusters in CD45low/-CD235a- cells from each donor are between 0 and 0.44%, median 0.11%.
2. Percentages of cells in stromal clusters in CD45low/-CD235a-CD271+ cells from each donor are between 8.44% and 79.35%, median 25.47%.
3. There are 7069 cells in the stromal clusters, 0.14% (10 cells) of the cells are from CD45low/-CD235a- and 99.86% of the cells (7059 cells) are from CD45low/-CD235a-CD271+ cells.

### Sheet: Sheet3
Sheet 3. Cell numbers and percentages of non-hematopoietic clusters in different samples.
	BM_Y1			BM_Y2			BM_O1			BM_O2			CD271_Y3			CD271_Y4			CD271_Y5			CD271_O3			CD271_O4
Cluster ID	No. of cells	Percentage		No. of cells	Percentage		No. of cells	Percentage		No. of cells	Percentage		No. of cells	Percentage		No. of cells	Percentage		No. of cells	Percentage		No. of cells	Percentage		No. of cells	Percentage
3	0	0		0	0		0	0		0	0		80	0.905182		0	0		18	2.58993		88	9.27292		37	0.582036
5	4	0.251099		1	0.0792393		0	0		0	0		3218	36.411		82	3.24881		39	5.61151		155	16.333		81	1.27419
6	0	0		0	0		0	0		0	0		95	1.0749		10	0.396197		0	0		9	0.948367		28	0.440459
8	0	0		0	0		0	0		0	0		337	3.81308		80	3.16957		1	0.143885		2	0.210748		48	0.755073
16	2	0.125549		0	0		0	0		0	0		1326	15.0034		27	1.06973		60	8.63309		405	42.6765		500	7.86535
23	1	0.0627746		0	0		0	0		1	0.0602773		0	0		0	0		17	2.44604		32	3.37197		0	0
29	0	0		0	0		0	0		0	0		34	0.384702		5	0.198098		2	0.28777		8	0.842993		17	0.267422
37	0	0		0	0		0	0		0	0		23	0.26024		8	0.316957		0	0		0	0		1	0.0157307
38	0	0		1	0.0792393		0	0		0	0		17	0.192351		1	0.0396197		40	5.7554		54	5.6902		74	1.16407
0	16	1.00439		5	0.396197		1	0.0840336		1	0.0602773		121	1.36909		50	1.98098		8	1.15108		7	0.737619		753	11.8452
28	5	0.313873		0	0		0	0		10	0.602773		200	2.26296		353	13.9857		0	0		11	1.15911		821	12.9149
39	76	4.77087		46	3.64501		17	1.42857		19	1.14527		5	0.0565739		0	0		52	7.48201		10	1.05374		30	0.471921
Total	104	6.52856		53	4.19968		18	1.51261		31	1.8686		5456	61.7334		616	24.4057		237	34.1007		781	82.2972		2390	37.5964
Note: The percentages for each non-hematopoietic cluster are the same percentages as listed in sheet 1.
Summary
1. The percentages of cells in non-hematopoietic clusters in CD45low/-CD235a- cells from each donor are between 1.51% and 6.53% (median 3.03%).
2. The percentages of cells in non-hematopoietic clusters in CD45low/-CD235a-CD271+ cells from each donor are between 24.41% and 82.30% (median 37.60%).
