## Supplementary material for "Single-cell RNA sequencing identifies phenotypically, functionally, and anatomically distinct stromal niche populations in human bone marrow": Table S5

### Sheet: Sheet1
Table S5. The 300 top-likelihood genes as shown in Figure 3C.
Rank	Gene symbol
1	CFD
2	TYROBP
3	CXCL12
4	CTSC
5	LMNA
6	EGR1
7	LEPR
8	ZFP36L1
9	CHL1
10	TNFAIP6
11	CD37
12	CEBPD
13	IGFBP5
14	LAMTOR4
15	PLAC8
16	DNTT
17	ESM1
18	CSTA
19	JUND
20	LRRFIP1
21	TPM3
22	MS4A6A
23	TMSB4X
24	CTSS
25	AP1S2
26	VCAM1
27	TXNIP
28	NFKBIZ
29	CP
30	VCAN
31	ASAH1
32	VIM
33	TYMP
34	GNLY
35	APLP2
36	PTPRC
37	ACTB
38	PLPP3
39	LAPTM4A
40	IGFBP7
41	ARPC2
42	LGALS3
43	PLAUR
44	TPM1
45	PEBP1
46	RTN4
47	KLF6
48	ACTR2
49	ANP32A
50	ZEB2
51	LAPTM5
52	SAT1
53	GSN
54	SEC61B
55	ITGB2
56	DDX3X
57	RAC1
58	CD63
59	HERPUD1
60	PABPC1
61	PPIA
62	CAST
63	HNRNPR
64	RBM39
65	ENO1
66	CALD1
67	TF
68	EMP3
69	EIF3E
70	FUS
71	PKM
72	CDKN1C
73	SNHG5
74	HP1BP3
75	NAP1L1
76	TRA2B
77	FCER1G
78	PRRC2C
79	SRGN
80	IFI16
81	GMFG
82	YWHAZ
83	NEAT1
84	SRSF11
85	GNAI2
86	DCN
87	PNISR
88	HINT1
89	APP
90	HNRNPD
91	UQCRH
92	PSAP
93	CD74
94	ANXA1
95	AC010618.1
96	ARPC3
97	RHOA
98	EEF1B2
99	CAPZB
100	TALDO1
101	SRRM1
102	KTN1
103	COTL1
104	FCGRT
105	IGFBP2
106	EIF5
107	SEC11A
108	UBE2D3
109	ANXA5
110	TCF25
111	YWHAB
112	H2AZ2
113	ERP29
114	ARPC5
115	H3-3B
116	MGST3
117	EEF1D
118	SH3BGRL
119	DEK
120	PTGES3
121	SNU13
122	CCNL1
123	U2SURP
124	PSMA7
125	ANXA2
126	ATP5MC2
127	CYBA
128	LGALS1
129	GYPC
130	YBX1
131	TRIR
132	HNRNPU
133	SF1
134	SEPTIN7
135	MYL6
136	XRCC5
137	MORF4L1
138	DDX24
139	LCP1
140	RBM3
141	SERPINB1
142	BTF3
143	SSB
144	COX7B
145	MNDA
146	NFKBIA
147	GTF3A
148	SSBP1
149	ZFAS1
150	C19orf53
151	RAN
152	PARK7
153	ANP32B
154	ATP5MPL
155	PSMB9
156	NPM1
157	STMN1
158	TPI1
159	BLVRB
160	COPE
161	ATP5F1B
162	SNRPD1
163	HNRNPH1
164	B2M
165	SERBP1
166	TUBA1A
167	ELOB
168	TKT
169	YWHAE
170	HMGN2
171	CALM1
172	SARAF
173	NDUFB1
174	NDUFB2
175	HMGB2
176	GSTO1
177	HSP90AA1
178	COX6C
179	P4HB
180	ERH
181	SRSF7
182	NOP10
183	S100A10
184	ATP5MD
185	FXYD5
186	DRAP1
187	NCL
188	YBX3
189	HSPA8
190	MZB1
191	SRSF3
192	HLA-DQA1
193	SELENOP
194	DUT
195	HMGB1
196	HSP90B1
197	CALR
198	COL1A2
199	NUCB2
200	SPCS1
201	WASH7P
202	AL627309.1
203	AL627309.6
204	AL627309.5
205	WASH9P
206	AP006222.1
207	AL732372.2
208	AL669831.1
209	AL669831.5
210	AL669831.4
211	FAM87B
212	LINC01128
213	LINC00115
214	FAM41C
215	LINC02593
216	SAMD11
217	NOC2L
218	KLHL17
219	PLEKHN1
220	PERM1
221	HES4
222	ISG15
223	AGRN
224	AL390719.1
225	C0orf159
226	TTLL10
227	TNFRSF18
228	TNFRSF4
229	SDF4
230	B3GALT6
231	C1QTNF12
232	AL16274.1
233	UBE2J2
234	SCNN1D
235	ACAP3
236	PUSL1
237	INTS11
238	AL139287.1
239	CPTP
240	TAS1R3
241	DVL1
242	MXRA8
243	AURKAIP1
244	NDUFB4P8
245	CCNL2
246	MRPL20-AS1
247	MRPL20
248	RN7SL657P
249	AL391244.2
250	ANKRD65
251	LINC01770
252	VWA1
253	ATAD3C
254	ATAD3B
255	AL645728.2
256	ATAD3A
257	TMEM240
258	SSU72
259	AL645728.1
260	FNDC10
261	AL691432.4
262	AL691432.2
263	MIB2
264	MMP23B
265	CDK11B
266	FO704657.1
267	SLC35E2B
268	AL691432.1
269	CDK11A
270	AL031282.1
271	SLC35E2A
272	NADK
273	GNB1
274	AL109917.1
275	TMEM52
276	PRKCZ
277	AL590822.2
278	PRKCZ-AS1
279	FAAP20
280	SKI
281	MORN1
282	RER1
283	PEX10
284	PLCH2
285	PANK4
286	HES5
287	AL139246.5
288	TNFRSF14-AS1
289	TNFRSF14
290	PRXL2B
291	MMEL1
292	PRDM16-DT
293	PRDM16
294	AL354743.1
295	MEGF6
296	PTRG1L
297	WRAP73
298	TP73-AS1
299	SMIM1
300	LRRC47
